# Rewiring of 3D chromatin topology orchestrates transcriptional reprogramming in muscle fiber-type specification and transformation

**DOI:** 10.1101/2025.03.16.643571

**Authors:** Baohua Tan, Ting Gu, Linjun Hong, Liyao Xiao, Jiajin Wu, Geyan Lu, Shanshan Wang, Langqing Liu, Enqin Zheng, Gengyuan Cai, Zicong Li, Zhenfang Wu

## Abstract

The composition of muscle fibers, characterized by distinct contractile and metabolic properties, significantly influences meat quality and glucose homeostasis. However, the mechanisms by which three-dimensional (3D) genome topology integrates with epigenetic states to regulate muscle fiber specification and transformation remain poorly understood. Here, we present an integrative analysis of the transcriptome, epigenome, and 3D genome architecture in the slow-twitch glycolytic extensor digitorum longus (EDL) and fast-twitch oxidative soleus (SOL) muscles. Global remodeling of enhancer-promoter (E-P) interactions emerged as a central driver of transcriptional reprogramming associated with muscle contraction and glucose metabolism. We identified tissue-specific super-enhancers (SEs) that regulate muscle fiber-type specification through cooperation of chromatin looping and transcription factors such as KLF5. Notably, the SE-driven activation of *STARD7* facilitated the transformation of glycolytic fibers into oxidative fibers by mitigating reactive oxygen species levels and suppressing ERK MAPK signaling. This study elucidates the principles of 3D genome organization in the epigenetic regulation of muscle fiber specification and transformation, providing a foundation for novel therapeutic strategies targeting metabolic disorders and enhancing meat quality.

Schematic overview of the study.
