## Supplemental Table1-9 for "Rewiring of 3D chromatin topology orchestrates transcriptional reprogramming in muscle fiber-type specification and transformation": Table S2. Basic statistics of sequence data.xlsx

### Sheet: ChIP-seq, CUT&TAG and ATAC
Table S2. Basic statistics of sequence data.
Basic statistics of ChIP-seq, CUT&TAG, and ATAC data
Histone	Tissue	Filter mapped reads
		Replicate 1	Replicate 2
H3K27ac	SOL	57908864	66892569
	EDL	55738848	74453566
H3K4me3	SOL	47341701	49435291
	EDL	43305880	32273169
H3K27ac&H3K4me3 IgG	SOL	10351069	12911517
	EDL	14765921	5668825
H3K27me3	SOL	35653583	35653582
	EDL	29332687	32625272
H3K27me3 IgG	SOL	42841614	52767352
	EDL	38397120	49095311
ATAC	SOL	72407929	66484537
	EDL	56701138	69058307
CTCF	SOL	41116573	41915212
	EDL	37285201	37444172
CTCF IgG	SOL	28020257	33046631
	EDL	32823833	30472910
Filtered reads：The mapped reads that removed low MAPQ reads (< 25), unmapped reads, mate unmapped reads, not primary alignments, reads failing platform, and duplicates.

### Sheet: Hi-C
Table S2. Basic statistics of sequence data.
Basic statistics of BL-Hi-C data
Tissue	Sample	Replicate	Total_pairs	Unique_paired_alignments	Valid_interaction	trans_interaction	cis_interaction	cis_shortRange（<20kb）	cis_longRange(>20kb)
SOL	SOL1	Replicate1	1491094824	482616802	387978909	102955957	285022952	60243044	224779908
	SOL2	Replicate2	2337450906	828338253	674659564	179034601	495624963	100808607	394816356
EDL	EDL1	Replicate1	1116767550	318286195	260915516	71532924	189382592	39019348	150363244
	EDL2	Replicate2	1522117900	475896085	389556978	103387965	286169013	59324470	226844543

### Sheet: RNA-seq of STARD overexpression
Table S2. Basic statistics of sequence data.
Basic statistics of RNA-seq of STARD7 overexpression
Cells	Sample	Replicate	Raw reads	Clean reads	Filter mapped reads
pcDNA3.1-vector （EV）cells	EV1	Replicate1	74151986	72271630	63823670
	EV2	Replicate2	80618150	78596886	71000314
	EV3	Replicate3	78283362	76654680	68642688
pcDNA3.1-STARD7 （OV）cells	OV1	Replicate1	70719594	68053142	58670126
	OV2	Replicate2	86094512	83076524	77102828
	OV3	Replicate3	83800230	81802668	74339690
Filtered reads：The mapped reads that removed low MAPQ reads (< 25), unmapped reads, mate unmapped reads, not primary alignments, reads failing platform, and duplicates.
