## Supplemental Table1-9 for "Rewiring of 3D chromatin topology orchestrates transcriptional reprogramming in muscle fiber-type specification and transformation": Table S7. Transcription factors analysis in SOL and EDL.xlsx

### Sheet: TFBS
Table S7. Transcription factors analysis in SOL and EDL
List of transcription factors with differential binding scores in SOL and EDL
name	motif_id	cluster	total_tfbs	SOL_mean_score	SOL_bound	EDL_mean_score	EDL_bound	SOL_EDL_change (EDL-SOL)	pvalue
ADR1	MA0268.1	C_cre-1	10954	0.38804	598	0.47965	764	0.19737	6.05e-130
ADR1	MA0268.2	C_cre-1	67526	0.41728	4789	0.53522	6479	0.17305	3.18e-165
AFT2	MA0270.1	C_AFT2	12923	0.40415	870	0.51032	1111	0.18281	4.6e-136
AGL13	MA1204.1	C_AGL6	32110	0.14714	459	0.36102	894	-0.33643	3.02e-178
AGL15	MA0548.1	C_FLC	40594	0.16798	699	0.37047	1290	-0.26356	1e-173
AGL3	MA0001.2	C_AGL3	16970	0.20048	482	0.42028	863	-0.29302	8.61e-163
AGL6	MA1205.1	C_AGL6	34726	0.14639	464	0.35777	898	-0.32136	2.52e-177
AHL12	MA0932.1	C_AHL12	16469	0.11225	121	0.3295	291	-0.39219	7.66e-176
AHL13	MA2374.1	C_AHL13	19712	0.12797	203	0.34191	431	-0.35584	6.13e-168
AHL20	MA0933.1	C_AHL13	20725	0.12476	178	0.34124	404	-0.36659	5.88e-172
AHL25	MA0934.1	C_AHL13	12445	0.12229	106	0.34312	238	-0.38548	5.68e-161
AP1	MA0940.1	C_FLC	50731	0.16053	856	0.36323	1527	-0.27018	5.19e-177
AP3	MA0556.1	C_FLC	31369	0.18079	657	0.38458	1156	-0.25458	1.96e-165
ara	MA0210.1	C_ara	58060	0.20493	1349	0.39541	2213	-0.18054	2.49e-171
ARALYDRAFT_484486	MA1098.1	C_ARALYDRAFT_493022	17828	0.4292	1274	0.5341	1722	0.22027	7.08e-152
ARALYDRAFT_493022	MA1097.1	C_ARALYDRAFT_493022	18028	0.4173	1277	0.5311	1762	0.19748	1.14e-145
ARALYDRAFT_495258	MA1095.1	C_ARALYDRAFT_493022	17828	0.4292	1274	0.5341	1722	0.22027	7.08e-152
ARALYDRAFT_496250	MA1096.1	C_TCP4	8850	0.34794	451	0.45725	603	0.16602	2.37e-115
ARALYDRAFT_897773	MA1054.1	C_ARALYDRAFT_897773	10330	0.40351	670	0.5224	963	0.16545	4.68e-124
ARALYDRAFT_897773	MA1054.2	C_TCP4	9997	0.39004	608	0.50591	881	0.17485	2.87e-125
ARF13	MA1686.1	C_ARF13	9865	0.38716	585	0.51177	825	0.14299	2.08e-112
ARF14	MA1687.1	C_ARF14	5431	0.49076	509	0.64224	785	0.17688	3.06e-116
ARF36	MA1695.1	C_ARF36	11570	0.37815	651	0.49155	925	0.1702	1.9e-126
ARF36	MA1695.2	C_ARF36	12349	0.36735	665	0.47985	921	0.16049	3.5e-124
ARF39	MA1696.1	C_ARF39	14265	0.35822	781	0.47362	1027	0.14246	4.01e-123
ARGFX	MA1463.1	C_HOXB3	8595	0.16614	165	0.37999	263	-0.3214	8.13e-148
Arid3a	MA0151.1	C_Arid3a	24174	0.15181	299	0.36035	609	-0.31282	3.99e-172
Arid3b	MA0601.1	C_Arid3b	19083	0.12886	193	0.34294	380	-0.35332	7.76e-175
Arid3b	MA0601.2	C_Arid3b	18457	0.14009	204	0.35242	406	-0.33024	6.98e-160
Arid5a	MA0602.1	C_Arid5a	13811	0.12567	150	0.34653	315	-0.38395	7.45e-166
Arid5a	MA0602.2	C_Arid5a	8590	0.13122	99	0.3482	197	-0.36031	3.5e-153
ASCL1	MA1631.1	C_ASCL1	23725	0.37925	1464	0.49764	1906	0.15611	1.42e-139
ASCL1	MA1631.2	C_FIGLA	22656	0.37694	1372	0.49668	1809	0.15301	1.05e-142
Atbf	MA1844.1	C_Uncx-b	26604	0.11003	164	0.32602	375	-0.39204	3.18e-175
atf-2	MA2127.1	C_Pdp1	5209	0.30778	344	0.60014	617	-0.36528	1.11e-137
ATHB-13	MA1212.2	C_HAT5	16282	0.14296	214	0.34898	382	-0.32018	1.52e-156
ATHB-15	MA1026.1	C_ATHB-40	10199	0.12975	104	0.33642	184	-0.33126	1.15e-153
ATHB-16	MA0951.1	C_HAT5	11927	0.14333	163	0.35027	279	-0.32138	2.09e-157
ATHB-20	MA1209.1	C_ATHB-40	13045	0.13044	133	0.33967	266	-0.346	2.95e-168
ATHB-20	MA1209.2	C_HAT5	10715	0.13591	134	0.34758	239	-0.34581	2.44e-155
ATHB-23	MA1327.1	C_ATHB-23	29623	0.10994	199	0.32541	400	-0.3943	7.4e-188
ATHB-23	MA1327.2	C_ATHB-23	16134	0.14318	182	0.35357	357	-0.32933	3.26e-167
ATHB-23	MA1327.3	C_ATHB-23	14933	0.14591	182	0.35709	360	-0.32878	6.49e-158
ATHB-40	MA1214.1	C_ATHB-40	18925	0.1233	192	0.33405	351	-0.36466	1.27e-171
ATHB-40	MA1214.2	C_HAT5	10455	0.16001	214	0.36111	303	-0.30222	4.59e-149
ATHB-51	MA0952.1	C_ATHB-51	11731	0.1391	136	0.3441	262	-0.31625	3.16e-150
ATHB-53	MA1215.2	C_HAT5	13195	0.1424	175	0.34732	315	-0.31524	1.5e-159
BARX2	MA1471.1	C_BARX2	15581	0.12587	139	0.33822	276	-0.35177	4.92e-166
BARX2	MA1471.2	C_BARX2	13925	0.12851	136	0.34199	286	-0.34472	1.32e-158
bHLH78	MA0963.1	C_bHLH78	640	0.41516	46	0.56141	71	0.18002	8.58e-73
br	MA0010.1	C_br	37897	0.13461	405	0.33925	745	-0.31308	3.72e-176
br	MA0010.2	C_br	38695	0.13431	420	0.33904	759	-0.3134	1.83e-186
br	MA0012.1	C_br	19779	0.15303	289	0.36445	558	-0.30732	4.54e-166
br	MA0013.1	C_br	34635	0.13193	358	0.34335	757	-0.33642	2.35e-179
C15	MA0170.1	C_otp	13646	0.15789	228	0.3728	408	-0.31838	3.74e-162
cassava45561.m1	MA2377.1	C_ARALYDRAFT_493022	12948	0.43748	964	0.5503	1352	0.21794	6e-150
caup	MA0217.1	C_ara	58060	0.20493	1349	0.39541	2213	-0.18054	2.49e-171
CDC5	MA0579.1	C_CDC5	10034	0.49237	1077	0.64483	1466	0.16019	2.62e-118
CDC5	MA0579.2	C_CDC5	9614	0.4743	929	0.62225	1308	0.15557	2.21e-118
CDF5	MA1268.1	C_DOF5.8	69915	0.13643	700	0.34211	1421	-0.31215	1.63e-189
CDF5	MA1268.2	C_CDF5	62889	0.14454	724	0.34849	1436	-0.29264	1.83e-191
CDX2	MA0465.2	C_HOXA10	22221	0.165	396	0.36956	684	-0.28489	5.33e-163
cebp-1	MA1444.1	C_cebp-1	10141	0.14531	134	0.37722	323	-0.39392	3.1e-160
cebp-1	MA1444.2	C_cebp-1	9708	0.15005	132	0.38278	328	-0.38208	9.46e-162
Cebpa	MA0102.1	C_CEBPA	9838	0.19519	251	0.43451	530	-0.32595	1.19e-146
CEBPA	MA0102.2	C_CEBPA	9291	0.20042	236	0.44339	495	-0.34363	1.23e-152
CEBPA	MA0102.3	C_CEBPD	14260	0.20409	372	0.44672	744	-0.35335	1.26e-162
CEBPA	MA0102.4	C_CEBPA	14368	0.16609	258	0.40638	564	-0.37467	2.47e-165
CEBPA	MA0102.5	C_CEBPB	12440	0.1892	277	0.4257	575	-0.33493	4.71e-155
CEBPB	MA0466.1	C_CEBPD	12707	0.20359	346	0.452	690	-0.35889	1.52e-167
CEBPB	MA0466.2	C_CEBPD	5748	0.24851	250	0.52966	495	-0.40483	1.12e-147
CEBPB	MA0466.3	C_CEBPA	2508	0.28888	141	0.59915	280	-0.44494	8.27e-138
CEBPB	MA0466.4	C_CEBPB	2689	0.29955	161	0.60082	306	-0.41579	1.16e-135
CEBPD	MA0836.1	C_CEBPD	5214	0.25704	243	0.5399	475	-0.39498	1.9e-150
CEBPD	MA0836.2	C_CEBPA	12810	0.19205	305	0.42772	611	-0.33077	3.97e-158
CEBPE	MA0837.1	C_CEBPD	5565	0.25121	246	0.53023	480	-0.3942	2.24e-147
CEBPE	MA0837.2	C_CEBPA	2947	0.26694	150	0.57162	294	-0.45345	9.99e-143
CEBPE	MA0837.3	C_CEBPB	3023	0.28	166	0.57841	320	-0.43062	4.77e-137
CEBPG	MA0838.1	C_CEBPD	4128	0.29609	242	0.58765	457	-0.37024	7.71e-148
CEBPG	MA1636.1	C_CEBPG	14465	0.1832	342	0.42001	658	-0.33339	2.62e-158
ceh-10	MA2179.1	C_ceh-10	26251	0.12587	315	0.34509	594	-0.3775	2.69e-183
ceh-14	MA2158.1	C_otp	7859	0.14121	99	0.35231	180	-0.33027	5.09e-145
ceh-38	MA1699.1	C_ceh-38	27591	0.1205	224	0.32564	470	-0.3429	2.89e-171
ceh-38	MA1699.2	C_ceh-38	24031	0.11894	190	0.32851	424	-0.35932	2.77e-173
ces-2	MA0922.1	C_ces-2	10641	0.1717	225	0.40767	442	-0.36688	1.45e-151
CG7928	MA2205.1	C_CG7928	21364	0.4131	1530	0.52203	1999	0.18413	2.48e-141
CG8319	MA2300.1	C_CG8319	11128	0.36511	615	0.48615	864	0.15165	5.17e-124
ci	MA2207.1	C_ci	16628	0.36165	845	0.46799	1068	0.14834	2.32e-130
CIN5	MA0284.2	C_CIN5	11175	0.16592	229	0.40353	464	-0.37183	5.38e-158
CIN5	MA0284.3	C_CIN5	9638	0.17749	227	0.41609	440	-0.37651	5e-161
cre-1	MA1432.1	C_cre-1	13827	0.37977	818	0.48961	1088	0.17362	4.99e-133
cre-1	MA1432.2	C_cre-1	230262	0.38271	13630	0.50393	18891	0.14488	5.81e-186
CTCF	MA0139.1	C_CTCF	25710	0.36151	1944	0.67002	3778	-0.30075	1.65e-168
CTCF	MA0139.2	C_CTCF	27037	0.37412	2131	0.67185	4029	-0.26824	3.94e-164
DBP	MA0639.1	C_HLF	5461	0.26554	288	0.54938	530	-0.36967	5.56e-144
DBP	MA0639.2	C_DBP	5451	0.26936	294	0.55066	532	-0.35875	1.04e-145
DOF1.5	MA1279.1	C_DOF5.8	53986	0.14146	584	0.34509	1191	-0.2971	3.4e-182
DOF1.5	MA1279.2	C_CDF5	45903	0.15037	557	0.35344	1131	-0.27916	1.17e-175
DOF1.7	MA1277.1	C_DOF5.8	57570	0.14117	599	0.34572	1253	-0.29649	3.2e-180
DOF1.8	MA0981.2	C_e_gw1.170.52.1	510954	0.24234	15986	0.43143	27138	-0.13532	1.48e-198
DOF2.2	MA1272.1	C_DOF5.8	60552	0.13893	602	0.34318	1254	-0.30131	2.71e-191
DOF2.2	MA1272.3	C_e_gw1.170.52.1	46892	0.17559	793	0.37788	1622	-0.2386	1.61e-172
DOF2.4	MA0982.2	C_e_gw1.170.52.1	510954	0.24234	15986	0.43143	27138	-0.13532	1.48e-198
DOF3.1	MA2379.1	C_e_gw1.170.52.1	510954	0.24234	15986	0.43143	27138	-0.13532	1.48e-198
DOF3.2	MA1270.1	C_DOF5.8	46895	0.14616	551	0.3487	1087	-0.288	2.78e-178
DOF3.2	MA1270.2	C_CDF5	43014	0.15194	556	0.35391	1088	-0.2797	5.43e-179
DOF3.4	MA1278.1	C_DOF5.8	59920	0.14679	676	0.35045	1356	-0.28952	5.83e-185
DOF3.4	MA1278.2	C_DOF5.8	55133	0.14948	646	0.35316	1324	-0.281	2.01e-179
DOF3.6	MA1274.1	C_DOF5.8	68309	0.13811	700	0.34352	1464	-0.30619	2.04e-194
DOF4.2	MA1273.1	C_DOF5.8	49350	0.14802	583	0.34918	1181	-0.27642	1.15e-177
DOF4.5	MA1269.1	C_DOF4.5	27943	0.1467	344	0.35831	711	-0.31771	3.57e-176
DOF4.5	MA1269.2	C_DOF4.5	26746	0.14816	347	0.36047	699	-0.31769	1.73e-175
DOF5.1	MA1281.1	C_DOF5.8	66026	0.1425	698	0.34526	1465	-0.29253	5.85e-190
DOF5.1	MA1281.2	C_DOF5.8	63612	0.14384	688	0.34705	1434	-0.29226	1.13e-185
DOF5.3	MA1071.2	C_e_gw1.170.52.1	510954	0.24234	15986	0.43143	27138	-0.13532	1.48e-198
DOF5.6	MA0983.2	C_e_gw1.170.52.1	510954	0.24234	15986	0.43143	27138	-0.13532	1.48e-198
DOF5.7	MA0984.2	C_DOF5.7	142001	0.20892	3395	0.39896	5890	-0.17282	6.16e-182
DOF5.8	MA1267.1	C_DOF5.8	73668	0.13127	669	0.33765	1387	-0.32377	1.2e-191
DOF5.8	MA1267.2	C_DOF5.8	63800	0.13888	625	0.34263	1322	-0.30162	4.53e-191
e_gw1.170.52.1	MA2381.1	C_e_gw1.170.52.1	510954	0.24234	15986	0.43143	27138	-0.13532	1.48e-198
e_gw1.392.16.1	MA2383.1	C_e_gw1.170.52.1	147696	0.20387	3400	0.40457	6314	-0.20207	1.68e-194
Emx	MA1852.1	C_Msx	13316	0.13833	154	0.35519	305	-0.35424	2.55e-162
EMX1	MA0612.2	C_HOXB3	5006	0.16661	86	0.38329	160	-0.31118	1.35e-134
EREB71	MA2417.1	C_EREB71	13519	0.50135	1387	0.64095	1904	0.16553	1.26e-129
ERF055	MA1263.2	C_RAP2-1	7595	0.55113	894	0.72622	1351	0.15977	1.86e-113
esg	MA2227.1	C_esg	8966	0.35993	474	0.43678	566	0.246	1.15e-137
ESR1	MA0112.1	C_ESR1	13893	0.40354	916	0.52991	1303	0.16154	4.37e-134
ESR1	MA0112.2	C_ESR2	16523	0.37705	1012	0.48413	1244	0.16821	1.91e-136
fd59A	MA2232.1	C_fd59A	32703	0.16437	564	0.37532	1023	-0.30002	6.65e-171
FIGLA	MA0820.2	C_FIGLA	47236	0.3578	2387	0.46889	3363	0.17244	2.49e-152
fkh-9	MA1440.1	C_fkh-9	31711	0.15585	494	0.37315	970	-0.31871	4.4e-173
FLC	MA0558.1	C_FLC	48406	0.15287	725	0.36147	1317	-0.30464	3.34e-185
fos-1	MA1448.1	C_Jra	12932	0.41325	1158	0.49956	1038	0.14417	1.96e-119
FoxA-b	MA1860.1	C_FoxB	30083	0.11791	252	0.33128	502	-0.37407	3.5e-184
FoxB	MA1861.1	C_FoxB	26549	0.11833	232	0.33088	448	-0.37416	9.62e-177
FOXB1	MA0845.1	C_FOXC2	21071	0.16206	381	0.37344	694	-0.30371	5.39e-166
FOXC1	MA0032.2	C_FOXC2	25389	0.15881	422	0.36902	782	-0.30806	7.33e-166
FOXC2	MA0846.1	C_FOXC2	30391	0.15532	490	0.36574	863	-0.3091	1.06e-169
FOXC2	MA0846.2	C_FOXD3	27567	0.16342	468	0.37341	880	-0.29588	1.32e-165
FOXD2	MA0847.2	C_FOXE1	22127	0.17155	412	0.37942	752	-0.28698	1.7e-161
FOXD2	MA0847.3	C_FOXE1	25011	0.17068	439	0.38073	806	-0.28653	1.33e-169
FOXD2	MA0847.4	C_FOXE1	26638	0.16457	436	0.37674	838	-0.2973	8.39e-171
Foxd3	MA0041.1	C_Foxd3	36040	0.13438	383	0.34147	744	-0.32635	2.67e-175
FOXD3	MA0041.2	C_FOXD3	36134	0.14624	485	0.35649	906	-0.31872	8.16e-178
FOXD3	MA0041.3	C_FOXD3	35721	0.1511	510	0.36057	963	-0.30827	1.55e-177
FoxD-b	MA1862.1	C_FoxD-b	51137	0.13606	547	0.34151	1013	-0.32177	5.37e-181
FoxE	MA1863.1	C_FoxD-b	49349	0.13902	546	0.34644	1077	-0.31731	9.19e-186
FOXE1	MA1487.2	C_FOXE1	33148	0.15749	502	0.36353	895	-0.28743	2.06e-173
FOXE1	MA1487.3	C_FOXE1	30914	0.1608	478	0.3694	898	-0.29407	1.7e-168
FoxF	MA1864.1	C_FoxF	42242	0.13618	493	0.34668	943	-0.33352	9.47e-182
FoxI-b	MA1867.1	C_FoxI-b	42791	0.13501	481	0.34682	915	-0.34702	9.89e-184
FoxK	MA1869.1	C_FoxD-b	44419	0.15034	592	0.35229	1052	-0.29437	7.15e-180
Foxk1	MA0852.1	C_FOXP1	27812	0.16706	489	0.37612	903	-0.29404	4.22e-173
FoxL1	MA2235.1	C_lin-31	22848	0.19067	563	0.40008	916	-0.26218	2.52e-165
Foxl2	MA1607.1	C_Foxl2	26035	0.17415	517	0.38742	957	-0.2909	1e-171
Foxl2	MA1607.2	C_FOXD1	22562	0.19043	538	0.40082	945	-0.2644	2.7e-164
FoxL2	MA1870.1	C_FoxD-b	49143	0.14404	577	0.34604	1058	-0.30257	1.28e-178
FoxM	MA1871.1	C_FoxD-b	54970	0.13283	575	0.34111	1136	-0.32962	6.74e-187
FoxO	MA1872.1	C_FoxO	37763	0.12555	317	0.34065	718	-0.36763	2.59e-180
FOXP1	MA0481.1	C_FOXP1	50020	0.16109	803	0.36562	1448	-0.28055	2.71e-186
FOXP2	MA0593.1	C_FOXP1	30424	0.19264	719	0.40288	1256	-0.26306	2.5e-166
FoxQ	MA1873.1	C_FoxQ	33974	0.13301	384	0.34077	716	-0.33591	8.07e-182
Gli1	MA1990.1	C_Gli2	13357	0.37031	723	0.46844	932	0.18181	8.8e-132
Gli1	MA1990.2	C_Gli2	11827	0.36928	654	0.46732	830	0.18465	3.46e-134
GLI2	MA0734.1	C_GLI2	6561	0.40187	406	0.529	596	0.15663	9.84e-112
GLI2	MA0734.2	C_GLI2	11286	0.4274	823	0.53696	1080	0.19392	4.41e-130
Gli2	MA0734.3	C_Gli2	14030	0.38875	831	0.49163	1087	0.18573	1.34e-132
Gli2	MA0734.4	C_Gli2	10759	0.38084	592	0.47817	760	0.19232	6.3e-133
GLI3	MA1491.1	C_GLI2	11687	0.42406	845	0.53366	1107	0.1979	1.28e-129
GLI3	MA1491.2	C_GLI2	8456	0.40575	568	0.52221	747	0.18104	1.85e-124
GLI3	MA1491.3	C_GLI3	8557	0.40625	567	0.52299	755	0.18064	4.81e-126
GLIS1	MA0735.1	C_GLIS1	5908	0.44055	467	0.58275	694	0.1591	3.95e-108
GLIS1	MA0735.2	C_GLIS1	5696	0.43437	434	0.57541	645	0.16127	1.48e-106
GLIS2	MA0736.1	C_GLIS2	8672	0.45704	684	0.60629	1081	0.15137	2.19e-115
GLIS3	MA0737.1	C_GLIS3	6865	0.39153	407	0.5121	603	0.15653	6.8e-113
GLYMA19G26560	MA2390.1	C_GLYMA19G26560	12157	0.43812	955	0.55307	1302	0.2078	3.57e-138
Glyma19g26560.1	MA1019.1	C_TCP8	12723	0.44238	987	0.55816	1377	0.20904	2.81e-135
Glyma19g26560.1	MA1019.2	C_GLYMA19G26560	12157	0.43812	955	0.55307	1302	0.2078	3.57e-138
gsb	MA2239.1	C_gsb	7529	0.13101	75	0.34471	158	-0.3515	2.75e-154
Gsx	MA1876.1	C_Gsx	32730	0.11016	232	0.32535	488	-0.3958	1.58e-184
gt	MA0447.1	C_vri	3809	0.30264	251	0.61052	465	-0.40136	1.99e-141
Hand1	MA2123.1	C_Hand1	17522	0.35078	880	0.46163	1154	0.16049	8.55e-136
HAT22	MA1210.2	C_HAT5	11687	0.13284	132	0.33794	240	-0.32788	1.03e-151
HAT22	MA1210.3	C_HAT5	8767	0.15259	133	0.35736	243	-0.30878	4.17e-139
HAT5	MA0008.1	C_HAT5	14586	0.14532	205	0.35308	367	-0.32103	5.63e-161
HAT5	MA0008.3	C_HAT5	14147	0.12576	135	0.33337	268	-0.34395	5.18e-164
HAT5	MA0008.4	C_HAT5	9891	0.15228	156	0.35523	271	-0.30043	8.8e-148
hb	MA0049.1	C_hb	34644	0.14462	451	0.35028	908	-0.29476	5.77e-176
HDG1	MA1369.2	C_HDG7	15844	0.14082	170	0.3456	320	-0.30516	4.2e-157
HES5	MA0821.1	C_HES5	4270	0.4286	348	0.57776	496	0.14951	1.15e-102
HES7	MA0822.1	C_HES5	4343	0.45832	415	0.61806	585	0.15033	2.76e-97
Hex	MA1879.1	C_Uncx-b	26275	0.1117	165	0.32772	407	-0.38926	3.85e-180
HHEX	MA0183.1	C_otp	12341	0.14561	154	0.35806	291	-0.32095	7.18e-150
HIC2	MA0738.1	C_HIC2	9971	0.36455	563	0.46798	706	0.18373	1.84e-126
HIF1A	MA1106.1	C_ARNT::HIF1A	3555	0.46943	320	0.61124	460	0.16403	4.82e-98
HINFP	MA0131.2	C_HINFP	5989	0.58828	783	0.79571	1263	0.14867	2.88e-100
HLF	MA0043.2	C_HLF	6400	0.25356	307	0.52767	570	-0.362	1.14e-144
HLF	MA0043.3	C_NFIL3	11390	0.1949	320	0.44785	625	-0.3724	6.89e-159
HLF	MA0043.4	C_DBP	10377	0.21835	348	0.46874	668	-0.3387	1.63e-155
Hmbox1	MA1881.1	C_Uncx-b	21486	0.12038	163	0.33546	359	-0.37386	2.75e-179
Hmga1	MA2124.1	C_Hmga1	29247	0.14757	482	0.37063	957	-0.35427	2.7e-183
Hmx3	MA0898.1	C_Hmx3	13684	0.15011	192	0.36028	357	-0.31814	6.86e-162
Hnf1	MA1882.1	C_Uncx-b	25895	0.10755	153	0.32457	340	-0.40054	4.86e-177
HNF1A	MA0046.2	C_HNF1A	13497	0.13302	124	0.34	256	-0.32458	3.89e-160
Hox1	MA1883.1	C_Uncx-b	26508	0.11753	192	0.33002	422	-0.37308	2.2e-180
HOXA1	MA1495.1	C_HOXB3	5006	0.16661	86	0.3833	160	-0.31119	1.34e-134
HOXA10	MA0899.1	C_HOXA10	19377	0.15484	305	0.36247	500	-0.29722	4.81e-163
Hoxa13	MA0650.3	C_HOXB13	19867	0.18134	465	0.3875	727	-0.27577	2.88e-165
HOXB1	MA2093.1	C_HOXB3	5016	0.16662	86	0.383	161	-0.30997	1.27e-136
HOXB13	MA0901.2	C_HOXB13	31432	0.14712	484	0.35671	835	-0.32945	3.31e-176
HOXB13	MA0901.3	C_HOXB13	22993	0.17297	496	0.37758	786	-0.28225	7.96e-165
HOXC8	MA1505.1	C_HOXB3	5451	0.1585	75	0.37863	155	-0.31459	4.56e-140
HOXD13	MA0909.1	C_HOXB13	18916	0.16822	382	0.37749	608	-0.28739	2.54e-163
Hoxd8	MA0910.1	C_Hoxd8	20185	0.1296	194	0.34095	396	-0.34595	4.39e-170
Hoxd9	MA0913.1	C_HOXA10	21156	0.14829	285	0.35679	516	-0.31335	5.75e-165
IDD6	MA1160.1	C_JKD	36425	0.14286	417	0.34682	807	-0.29236	1.82e-176
INSM1	MA0155.1	C_INSM1	21098	0.39745	1418	0.5212	1920	0.15198	4.47e-140
IRF1	MA0050.2	C_IRF1	54086	0.16956	907	0.37879	1780	-0.27615	3.41e-175
Irf1	MA0050.3	C_Irf1	43726	0.16213	653	0.37614	1335	-0.30239	2.16e-178
Irf1	MA0050.4	C_Stat2	41585	0.16535	657	0.37857	1328	-0.29727	4.45e-181
IRF7	MA0772.1	C_IRF1	24481	0.17282	425	0.39273	938	-0.30562	2.84e-167
IRF7	MA0772.2	C_IRF7	23526	0.17611	429	0.39804	935	-0.30594	3.69e-169
Isx	MA1889.1	C_Uncx-b	25467	0.11082	163	0.32765	365	-0.39885	2.05e-179
JKD	MA1156.1	C_JKD	37949	0.13992	430	0.34183	784	-0.29452	9.3e-177
Klf1	MA0493.1	C_KLF5	25485	0.55033	3397	0.69793	4453	0.14989	1.91e-138
Klf15	MA1890.1	C_Klf15	56362	0.52428	6420	0.67997	9248	0.15129	7.85e-154
KLF17	MA1514.1	C_KLF17	22282	0.43908	1771	0.56534	2393	0.16351	2.64e-140
KLF17	MA1514.2	C_KLF17	20772	0.43658	1620	0.56297	2189	0.16458	5.67e-137
Klf3/8/12	MA1891.1	C_Klf15	31956	0.57775	4580	0.7423	6289	0.1494	5.51e-143
Klf6-7-like	MA1893.1	C_Klf15	50648	0.58572	7126	0.75818	10214	0.14995	6.3e-156
KLF9	MA1107.2	C_KLF9	36551	0.49023	3957	0.63337	5297	0.15292	7.19e-149
klu	MA2250.1	C_klu	21953	0.43886	1783	0.57322	2435	0.14057	5.59e-135
klu-1	MA2137.1	C_klu-1	9670	0.65499	1628	0.86567	2404	0.13211	5.37e-111
klu-2	MA2138.1	C_klu-2	8627	0.50999	861	0.68059	1347	0.13966	7.04e-115
Lhx3	MA0135.1	C_Lhx3	19707	0.12793	176	0.34445	388	-0.36855	5.44e-177
Lhx3	MA0135.2	C_Lhx3	19474	0.12645	170	0.34359	384	-0.36718	3.32e-169
Lhx3/4	MA1895.1	C_Uncx-b	23145	0.12083	177	0.33424	387	-0.37086	3.64e-175
LHY	MA1185.1	C_RVE7L	17596	0.14213	213	0.36754	507	-0.35699	5e-175
LHY	MA1185.2	C_RVE1	14668	0.13805	167	0.36159	379	-0.36001	1.88e-168
lim-7	MA1441.2	C_otp	19229	0.14966	246	0.35952	475	-0.31941	7.74e-168
LIN54	MA0619.1	C_LIN54	18283	0.15713	315	0.37955	637	-0.33431	2.52e-169
LIN54	MA0619.2	C_LIN54	15350	0.16254	302	0.38446	569	-0.32838	9.39e-165
lin-54	MA1450.1	C_lin-54	22451	0.13314	250	0.35635	589	-0.36946	2.44e-174
lin-54	MA1450.2	C_lin-54	22071	0.13712	249	0.36094	601	-0.3631	2.68e-173
LjSGA_053525.1	MA2399.1	C_GLYMA19G26560	12157	0.43812	955	0.55307	1302	0.20779	3.59e-138
LjTCP20	MA2400.1	C_LjTCP20	12492	0.36358	703	0.47747	934	0.1573	3.59e-119
LMX1A	MA0702.2	C_HOXB3	7394	0.1607	117	0.37578	207	-0.31275	2.66e-148
LMX1B	MA0703.2	C_HOXB3	11304	0.13903	133	0.35559	253	-0.34581	3.84e-161
Lmx-b	MA1896.1	C_Uncx-b	20316	0.11826	145	0.33387	325	-0.37747	5.41e-175
mab-5	MA1442.1	C_otp	12047	0.1395	129	0.35156	254	-0.32776	1.7e-156
Macho-1	MA0118.1	C_Macho-1	9734	0.35544	442	0.46621	641	0.17814	1.57e-127
MEF2A	MA0052.2	C_MEF2C	33288	0.22262	1251	0.45005	2168	-0.29443	2.28e-176
MEF2A	MA0052.3	C_MEF2C	25853	0.22096	970	0.45075	1687	-0.29657	3.12e-177
MEF2A	MA0052.4	C_MEF2A	44138	0.18589	1190	0.40954	2157	-0.31989	3.51e-190
MEF2A	MA0052.5	C_MEF2C	32371	0.212	1108	0.43857	1979	-0.29758	2.12e-172
MEF2C	MA0497.1	C_MEF2C	41687	0.19805	1221	0.42196	2221	-0.30341	1.71e-177
MEF2C	MA0497.2	C_MEF2C	35734	0.21211	1191	0.43559	2130	-0.28408	8.33e-172
MEF2D	MA0773.1	C_MEF2C	23392	0.23087	951	0.46069	1621	-0.28651	2.16e-171
MEIS2	MA1640.1	C_MEIS2	17768	0.15411	262	0.36702	504	-0.31818	2.09e-161
MIG1	MA0337.1	C_cre-1	22261	0.40171	1386	0.5117	1887	0.18438	1.26e-143
MIG1	MA0337.2	C_cre-1	67526	0.41728	4789	0.53522	6479	0.17305	3.18e-165
MIG3	MA0339.1	C_MIG2	16621	0.43131	1209	0.57609	1843	0.14546	9.88e-128
mirr	MA0233.1	C_mirr	137779	0.20661	3315	0.40579	5666	-0.20158	1.14e-191
mix-a	MA0621.2	C_HOXB3	7192	0.15497	106	0.36909	184	-0.3165	1.67e-147
Mnx	MA1900.1	C_Uncx-b	28761	0.10848	171	0.32535	393	-0.39706	7.23e-182
msn-1	MA1433.1	C_msn-1	7321	0.36458	412	0.47952	564	0.14616	1.19e-108
msn-1	MA1433.2	C_msn-1	10602	0.36682	586	0.4742	776	0.15667	9.39e-122
Msx	MA1901.1	C_Msx	15758	0.12878	168	0.34523	306	-0.36847	5.93e-166
MYB101	MA1173.2	C_MYB101	5443	0.19957	140	0.42161	257	-0.30086	5.89e-129
NAC010	MA2009.2	C_NAC058	8637	0.16933	147	0.38744	304	-0.30664	1.14e-145
NAC031	MA2045.1	C_NAC058	8107	0.16777	132	0.38394	269	-0.30962	1.13e-142
NAC062	MA1676.1	C_NAC062	17866	0.1362	183	0.35009	389	-0.34082	4.71e-169
NAC062	MA1676.2	C_NAC062	15353	0.15288	203	0.37147	436	-0.33193	3.62e-164
Nfat5	MA0606.2	C_Nfatc2	32503	0.17573	564	0.38223	1051	-0.26805	4.91e-169
Nfat5	MA0606.3	C_Nfat5	30792	0.18901	617	0.39255	1109	-0.24129	1.55e-170
Nfatc1	MA0624.3	C_NFATC3	50280	0.2358	1506	0.43185	2500	-0.16712	1.26e-163
Nfatc2	MA0152.2	C_Nfatc2	30799	0.19513	657	0.395	1101	-0.23784	3.32e-163
NFATC3	MA0625.3	C_NFATC3	50280	0.2358	1506	0.43185	2500	-0.16712	1.26e-163
NFIL3	MA0025.1	C_NFIL3	7918	0.21778	288	0.46719	533	-0.34029	6.73e-148
NFIL3	MA0025.2	C_NFIL3	13645	0.17576	308	0.42189	606	-0.39726	1.22e-163
NFIL3	MA0025.3	C_DBP	12389	0.1827	300	0.42533	581	-0.3678	1.55e-158
Nk-3	MA1904.1	C_Uncx-b	24129	0.11269	147	0.32755	346	-0.38358	3e-180
NRG1	MA0347.3	C_NRG1	9938	0.34484	433	0.45512	621	0.16255	6.58e-121
NTL9	MA1046.1	C_NTL9	11981	0.15155	154	0.37382	324	-0.33375	3.46e-154
nub	MA0197.1	C_otp	13224	0.14407	161	0.35231	301	-0.32216	7.44e-163
nub	MA0197.2	C_nub	16791	0.16557	346	0.38233	582	-0.32345	1.73e-162
OJ1581_H09.2	MA1031.1	C_OJ1581_H09.2	6137	0.41596	394	0.53539	577	0.18481	1.35e-115
OJ1581_H09.2	MA1031.2	C_OJ1581_H09.2	34540	0.47931	3023	0.6201	4337	0.17548	1.76e-153
ONECUT1	MA0679.1	C_ONECUT3	9605	0.1318	94	0.3397	199	-0.33128	3.22e-152
ONECUT1	MA0679.2	C_ONECUT1	18928	0.12802	183	0.33461	344	-0.33983	4.15e-169
ONECUT2	MA0756.1	C_ONECUT3	10901	0.12793	93	0.33602	204	-0.33586	3.51e-158
ONECUT3	MA0757.1	C_ONECUT3	16642	0.12728	154	0.33389	309	-0.34126	6.58e-170
ONECUT3	MA0757.2	C_ONECUT3	14563	0.13083	148	0.33733	293	-0.33438	1.79e-162
OsI_08196	MA1050.1	C_GLYMA19G26560	8870	0.40265	566	0.51244	782	0.20687	2.33e-128
OsTCP7	MA2346.1	C_OsTCP7	34540	0.47931	3023	0.6201	4337	0.17548	1.76e-153
Otp	MA1907.1	C_Uncx-b	32605	0.10233	188	0.32049	427	-0.41575	1.13e-187
pag-3	MA2150.1	C_pag-3	74978	0.24872	2993	0.44116	4251	-0.18769	5.14e-167
PAX3	MA0780.1	C_PAX3	5935	0.12928	60	0.34192	109	-0.35362	3.26e-145
Pax4	MA0068.1	C_Pax4	32096	0.16962	566	0.36928	988	-0.26483	5.62e-170
PAX7	MA0680.1	C_PAX3	6123	0.12897	59	0.34075	112	-0.34594	8.78e-143
Pax7	MA0680.2	C_Pax7	16281	0.11956	129	0.33185	287	-0.37476	1.55e-165
Pax7	MA0680.3	C_Pax7	11759	0.13382	122	0.34565	247	-0.36106	9.73e-162
PBX2	MA1113.2	C_MEIS2	17515	0.15611	266	0.36918	513	-0.31878	7.95e-164
Pdp1	MA1702.1	C_Pdp1	13476	0.17245	297	0.42043	593	-0.40609	1.06e-165
PHOX2A	MA0713.1	C_PHOX2A	13521	0.13149	172	0.35329	301	-0.37676	4.08e-160
Phox2b	MA0681.1	C_PHOX2A	12584	0.13147	164	0.35371	276	-0.38086	1.33e-161
PHOX2B	MA0681.2	C_PHOX2B	29291	0.11113	225	0.33133	480	-0.4066	1.04e-187
PHOX2B	MA0681.3	C_PHOX2B	22749	0.11977	190	0.33996	422	-0.39243	9.43e-176
PHYPADRAFT_140773	MA0987.2	C_e_gw1.170.52.1	510954	0.24234	15986	0.43143	27138	-0.13532	1.48e-198
PHYPADRAFT_153324	MA0989.2	C_e_gw1.170.52.1	147696	0.20387	3400	0.40457	6314	-0.20207	1.68e-194
PHYPADRAFT_38837	MA1022.2	C_e_gw1.170.52.1	510954	0.24234	15986	0.43143	27138	-0.13532	1.48e-198
PI	MA0559.1	C_FLC	49965	0.17825	921	0.3766	1661	-0.23197	7.72e-171
PK01144.1	MA2056.1	C_e_gw1.170.52.1	510954	0.24234	15986	0.43143	27138	-0.13532	1.48e-198
PK02532.1	MA2353.1	C_PK02532.1	13484	0.13308	136	0.35094	321	-0.35541	4.8e-159
PK03929.1	MA2058.1	C_e_gw1.170.52.1	147696	0.20387	3400	0.40457	6314	-0.20207	1.68e-194
PK07031.1	MA2062.1	C_e_gw1.170.52.1	510954	0.24234	15986	0.43143	27138	-0.13532	1.48e-198
PK10344.1	MA2068.1	C_TCP4	7063	0.33689	325	0.44041	438	0.18244	3.23e-121
PK10955.1	MA2069.1	C_e_gw1.170.52.1	147696	0.20387	3400	0.40457	6314	-0.20207	1.68e-194
PK15337.1	MA2070.1	C_e_gw1.170.52.1	510954	0.24234	15986	0.43143	27138	-0.13532	1.48e-198
PK16340.1	MA2073.1	C_e_gw1.170.52.1	510954	0.24234	15986	0.43143	27138	-0.13532	1.48e-198
PK19717.1	MA2079.1	C_ARALYDRAFT_493022	13257	0.43749	957	0.5537	1343	0.21488	1.31e-136
PK20317.1	MA2081.1	C_e_gw1.170.52.1	147696	0.20387	3400	0.40457	6314	-0.20207	1.68e-194
PK20392.1	MA2082.1	C_PK20392.1	19223	0.14705	263	0.3504	467	-0.30487	5.48e-162
PK20555.1	MA2356.1	C_e_gw1.170.52.1	147696	0.20387	3400	0.40457	6314	-0.20207	1.68e-194
PK23009.1	MA2084.1	C_e_gw1.170.52.1	147696	0.20387	3400	0.40457	6314	-0.20207	1.68e-194
PK23763.1	MA2085.1	C_e_gw1.170.52.1	147696	0.20387	3400	0.40457	6314	-0.20207	1.68e-194
PK26523.1	MA2090.1	C_PHL2	91620	0.21106	2206	0.40141	3683	-0.17796	3.39e-183
PLAG1	MA0163.1	C_PLAG1	23113	0.45143	1864	0.58286	2735	0.17619	4.03e-151
Plagl1	MA1615.1	C_Plagl1	24825	0.45444	2080	0.57311	2811	0.18407	8.01e-145
PLAGL2	MA1548.1	C_PLAGL2	12869	0.40742	771	0.53324	1119	0.17047	8.78e-127
PLAGL2	MA1548.2	C_PLAGL2	10262	0.41987	661	0.55613	986	0.16792	6.66e-127
POPTR_0002s00440g	MA0955.1	C_POPTR_0002s00440g	1624	0.53733	171	0.68219	254	0.18756	1.36e-93
POU1F1	MA0784.1	C_POU3F3	18858	0.15329	337	0.36388	545	-0.32423	1.09e-165
POU1F1	MA0784.2	C_POU1F1	16019	0.16048	316	0.3713	496	-0.32036	7.38e-161
POU2F1::SOX2	MA1962.1	C_POU2F1::SOX2	19875	0.15079	274	0.35436	453	-0.30844	4.8e-165
POU3F1	MA0786.1	C_POU3F3	18634	0.15124	327	0.3626	528	-0.32696	2.1e-168
POU3F1	MA0786.2	C_POU1F1	15396	0.161	303	0.37095	489	-0.30859	1.84e-162
POU3F3	MA0788.1	C_POU3F3	21109	0.14232	312	0.35536	554	-0.34846	6.43e-172
POU4F1	MA0790.1	C_POU4F3	19237	0.12726	159	0.33547	335	-0.34058	1.47e-166
POU4F1	MA0790.2	C_POU4F2	19495	0.12978	186	0.33849	367	-0.34594	1.42e-166
POU4F2	MA0683.2	C_POU4F2	17816	0.14126	187	0.3472	374	-0.31686	4.3e-157
POU4F3	MA0791.1	C_POU4F3	19466	0.12888	167	0.33634	346	-0.33719	4.88e-168
POU4F3	MA0791.2	C_POU4F2	19339	0.12957	181	0.33871	366	-0.34566	2.75e-168
PpDof6	MA2394.1	C_e_gw1.170.52.1	510954	0.24234	15986	0.43143	27138	-0.13532	1.48e-198
Prop	MA1909.1	C_Uncx-b	23488	0.11928	182	0.33565	400	-0.37884	4.63e-172
PROP1	MA0715.1	C_PHOX2A	15629	0.12165	153	0.33916	277	-0.3867	1.76e-171
Prrx2	MA0075.1	C_Prrx2	57163	0.16371	991	0.37771	1849	-0.30902	4.61e-188
Ptf1A	MA1620.1	C_Ptf1A	15174	0.34556	756	0.43891	908	0.18852	1.11e-137
Ptf1A	MA1620.2	C_MYOD1	12298	0.35223	613	0.43947	760	0.22537	3.04e-138
RAP2-4	MA1795.1	C_RAP2-4	4277	0.58056	527	0.7537	793	0.15968	1.67e-106
RAP2-4	MA1795.2	C_RAP2-4	7545	0.64299	1193	0.82462	1707	0.15979	9.8e-119
Rax	MA1910.1	C_Uncx-b	21812	0.12069	165	0.33524	367	-0.37214	2.23e-182
RAX3	MA0576.1	C_RAX3	14484	0.42834	1082	0.55044	1482	0.1705	5.95e-133
RAX3	MA0576.2	C_RAX3	13937	0.42957	1044	0.54918	1428	0.17025	2.32e-127
REI1	MA0364.1	C_msn-1	10602	0.36682	586	0.4742	776	0.15667	9.39e-122
Rel	MA2264.1	C_Rel	9630	0.40336	585	0.54427	891	0.13147	3.66e-116
REST	MA0138.2	C_REST	16868	0.36819	924	0.48696	1266	0.15195	9.33e-131
REST	MA0138.3	C_REST	17281	0.3782	985	0.49528	1344	0.15919	1.4e-131
RIN	MA1814.1	C_RIN	36307	0.16585	731	0.38389	1398	-0.31769	2.61e-178
RIN	MA1814.2	C_RIN	25592	0.20755	788	0.43073	1456	-0.28129	6.78e-170
RVE1	MA1184.1	C_RVE7L	20004	0.13372	222	0.3552	499	-0.36566	4.32e-171
RVE1	MA1184.2	C_RVE1	15138	0.13952	174	0.3628	400	-0.35409	7.38e-160
RVE4	MA1187.1	C_RVE7L	22239	0.14194	289	0.36733	643	-0.36269	9.42e-176
RVE4	MA1187.2	C_RVE1	20258	0.14399	254	0.36808	578	-0.35668	8.17e-170
RVE5	MA1190.1	C_RVE7L	22492	0.1393	259	0.36398	614	-0.36212	2.24e-174
RVE5	MA1190.2	C_RVE1	21233	0.14208	264	0.36695	601	-0.36139	3.07e-171
RVE6	MA1183.1	C_RVE7L	22155	0.14075	284	0.36628	634	-0.36233	5.62e-171
RVE6	MA1183.2	C_RVE1	20986	0.14242	262	0.36746	595	-0.36229	2.89e-173
RVE7	MA1401.1	C_RVE7L	20441	0.14391	277	0.36943	609	-0.36203	3.95e-172
RVE7	MA1401.2	C_RVE1	18401	0.14358	245	0.36907	548	-0.35999	1.04e-170
RVE7L	MA1191.1	C_RVE7L	20323	0.13246	214	0.35555	520	-0.36965	3.88e-171
RVE7L	MA1191.2	C_RVE1	14579	0.13989	170	0.36468	392	-0.36255	2.37e-167
RVE8	MA1182.1	C_RVE7L	21960	0.13735	257	0.36229	599	-0.36692	1.56e-171
RVE8	MA1182.2	C_RVE1	18347	0.14354	244	0.3716	552	-0.36848	1.32e-169
SATB1	MA1963.1	C_SATB1	15583	0.14226	206	0.35526	387	-0.33129	2.4e-159
SFP1	MA0378.1	C_SFP1	27710	0.11509	209	0.33932	538	-0.41066	1.24e-185
SFP1	MA0378.2	C_SFP1	18934	0.11376	145	0.33664	369	-0.40503	5.98e-173
SGR5	MA1159.1	C_JKD	43069	0.14438	483	0.34241	892	-0.27514	1.54e-181
SMZ	MA0553.1	C_SMZ	2185	0.52435	195	0.62951	271	0.23931	6.99e-107
sna	MA0086.1	C_sna	47236	0.3578	2387	0.46889	3363	0.17244	2.49e-152
sna	MA0086.2	C_esg	14788	0.35459	771	0.45178	969	0.16882	3.11e-132
sna	MA0086.3	C_Snail	15852	0.35919	884	0.46455	1131	0.15964	6.08e-131
SNAI1	MA1558.1	C_ASCL1	16618	0.36186	877	0.45758	1136	0.20134	1.95e-146
SNAI1	MA1558.2	C_FIGLA	16643	0.37058	926	0.48354	1250	0.17359	1.65e-136
snai-1	MA2154.1	C_esg	8966	0.35993	474	0.43678	566	0.246	1.15e-137
SNAI2	MA0745.1	C_SNAI2	17729	0.3617	959	0.46423	1258	0.18541	6.89e-141
SNAI2	MA0745.2	C_ASCL1	16104	0.36063	826	0.44963	1058	0.21474	4.05e-149
SNAI2	MA0745.3	C_MYOD1	13466	0.36799	723	0.45577	937	0.22558	2.88e-143
SNAI3	MA1559.1	C_ASCL1	18100	0.36074	963	0.46334	1289	0.18098	1.76e-141
SNAI3	MA1559.2	C_MYOD1	17186	0.36467	893	0.45919	1169	0.20319	5.39e-144
Snail	MA1914.1	C_Snail	16701	0.3558	863	0.45497	1101	0.17977	2.55e-136
Snail	MA1914.2	C_Snail	47236	0.3578	2387	0.46889	3363	0.17244	2.49e-152
SOC1	MA0554.1	C_FLC	36787	0.16885	715	0.37514	1256	-0.27466	2.36e-170
SOL1	MA1379.1	C_TSO1	34625	0.1151	272	0.33899	705	-0.40923	9.48e-193
SP1	MA0079.1	C_SP1	25136	0.5394	3028	0.68436	4144	0.15941	6.76e-145
SPL1	MA1055.1	C_SPL1	547	0.53512	60	0.66142	72	0.20848	2.14e-68
SPL15B	MA2432.1	C_SPL15B	12052	0.15388	202	0.37016	395	-0.32686	4.82e-158
squamosa	MA0082.1	C_squamosa	28969	0.17971	660	0.389	1140	-0.2899	9.11e-169
squamosa	MA0082.2	C_squamosa	28584	0.18145	669	0.39155	1161	-0.28653	3.61e-173
sqz	MA2108.1	C_hb	43546	0.13994	501	0.34774	1103	-0.30915	1.84e-183
STAT1::STAT2	MA0517.1	C_STAT1::STAT2	41641	0.18921	853	0.39843	1665	-0.25167	1.17e-166
STAT1::STAT2	MA0517.2	C_STAT1::STAT2	38810	0.19811	887	0.40887	1716	-0.24783	5.62e-174
Stat2	MA1623.1	C_Stat2	56318	0.16604	866	0.37275	1728	-0.26777	9.65e-188
Stat2	MA1623.2	C_Stat2	49266	0.17048	792	0.37919	1642	-0.26692	1.41e-181
STB3	MA0390.1	C_STB3	35496	0.13369	367	0.35015	775	-0.36105	1.8e-187
StBRC1	MA1410.1	C_OJ1581_H09.2	10820	0.45545	821	0.58443	1221	0.19039	4.17e-129
StBRC1	MA1410.2	C_OJ1581_H09.2	18396	0.46073	1495	0.60847	2229	0.15995	3.94e-132
sug	MA2285.1	C_lmd	11172	0.41624	762	0.55885	1146	0.15614	2.35e-123
SUM1	MA0398.1	C_SUM1	30524	0.12235	305	0.34248	729	-0.38359	3.49e-180
SUM1	MA0398.2	C_SUM1	29509	0.12557	311	0.34651	742	-0.38026	1.26e-181
SVP	MA0555.1	C_FLC	35697	0.15912	566	0.36386	1018	-0.28196	7.14e-177
TB1	MA1430.1	C_TB1	12905	0.4116	746	0.52467	1079	0.20365	1.82e-138
TB1	MA1430.2	C_TB1	11657	0.41051	668	0.53041	977	0.18882	1.53e-133
TCF12	MA1648.1	C_ASCL1	21016	0.3969	1348	0.52609	1941	0.15324	4.25e-135
TCF12	MA1648.2	C_FIGLA	16643	0.37057	926	0.48354	1250	0.17357	1.66e-136
TCF3	MA0522.2	C_SNAI2	15733	0.35454	761	0.45356	1048	0.19676	9.73e-137
TCF3	MA0522.3	C_ASCL1	18494	0.38003	1100	0.49714	1502	0.17276	3.74e-140
TCF3	MA0522.4	C_FIGLA	16643	0.37057	926	0.48354	1250	0.17357	1.66e-136
Tcf3-4-12	MA1923.2	C_Snail	47236	0.3578	2387	0.46889	3363	0.17244	2.49e-152
TCF4	MA0830.1	C_SNAI2	15854	0.35401	752	0.45014	1044	0.21268	1.47e-138
TCF4	MA0830.2	C_ASCL1	20278	0.37803	1172	0.48902	1596	0.18059	1.6e-141
TCF4	MA0830.3	C_FIGLA	19265	0.37164	1082	0.48067	1473	0.1847	2.59e-140
TCP1	MA1284.1	C_TCP1	11522	0.37286	616	0.4965	918	0.15863	9.19e-119
TCP1	MA1284.2	C_TCP22	12463	0.4266	870	0.54861	1237	0.18965	1.11e-131
TCP13	MA1282.1	C_TCP3	10254	0.39899	625	0.50996	907	0.19291	5.93e-132
TCP13	MA1282.2	C_TCP13	11362	0.42672	790	0.5415	1143	0.20029	2.25e-135
TCP14	MA1283.1	C_TCP14	9398	0.42269	717	0.5512	1025	0.15533	1.04e-116
TCP14	MA1283.2	C_TCP14	9172	0.43341	737	0.55665	1034	0.16833	1.99e-121
TCP15	MA1062.1	C_TCP8	13693	0.43074	1029	0.54489	1418	0.20664	9.99e-139
TCP15	MA1062.3	C_TCP22	6080	0.4145	428	0.5255	575	0.1978	4.6e-120
TCP16	MA0587.1	C_TCP16	10686	0.43169	779	0.55306	1137	0.2051	3.37e-130
TCP16	MA0587.2	C_TCP3	10503	0.41648	718	0.53139	1018	0.20992	2.43e-138
TCP17	MA1290.1	C_TCP13	11251	0.39286	670	0.50321	957	0.19088	3.73e-137
TCP19	MA1063.1	C_TCP8	13340	0.4289	998	0.54043	1378	0.20735	2.13e-136
TCP19	MA1063.2	C_ARALYDRAFT_493022	12157	0.43812	955	0.55306	1302	0.20783	3.52e-138
TCP2	MA1064.1	C_TCP2	4629	0.37489	268	0.49686	374	0.15344	1.52e-101
TCP2	MA1064.2	C_TCP2	4627	0.35618	250	0.4592	304	0.1645	3.44e-106
TCP20	MA1065.1	C_TCP8	13546	0.42942	999	0.53687	1348	0.2117	9.1e-141
TCP20	MA1065.2	C_TCP15	5393	0.35171	254	0.46296	355	0.14833	6.17e-104
TCP20	MA1065.3	C_TCP22	6179	0.40766	414	0.5199	568	0.19091	1.09e-114
TCP21	MA1287.1	C_TCP22	9844	0.37756	540	0.48381	753	0.17797	4.18e-126
TCP21	MA1287.2	C_TCP22	10282	0.41031	670	0.51758	921	0.18801	5.26e-132
TCP22	MA1288.1	C_TCP22	10303	0.38929	617	0.50169	867	0.17812	2.78e-126
TCP22	MA1288.2	C_TCP22	11060	0.42428	795	0.53904	1102	0.18987	5.36e-132
TCP23	MA1066.1	C_ARALYDRAFT_493022	13390	0.43637	1037	0.54843	1399	0.20836	1.07e-136
TCP24	MA1286.1	C_TCP3	9547	0.38228	561	0.49004	779	0.19041	4e-128
TCP24	MA1286.2	C_TCP3	9788	0.42818	749	0.56007	1083	0.17868	8.17e-126
TCP3	MA1289.1	C_TCP3	8856	0.38568	544	0.4961	747	0.18228	3.9e-122
TCP3	MA1289.2	C_TCP3	8939	0.44294	684	0.56991	1013	0.19353	5.79e-124
TCP4	MA1035.1	C_TCP4	8558	0.38273	501	0.4843	677	0.21194	6.93e-129
TCP5	MA1067.1	C_TCP5	9847	0.37796	592	0.49468	793	0.15749	3.03e-118
TCP7	MA1291.1	C_TCP22	10277	0.42581	731	0.5373	1044	0.20696	2.56e-136
TCP8	MA1428.1	C_TCP8	12634	0.43469	967	0.54996	1343	0.21143	6.07e-143
TCP8	MA1428.2	C_ARALYDRAFT_493022	13158	0.43328	1002	0.54662	1369	0.20625	1.36e-140
TCP9	MA1285.1	C_TCP15	8885	0.42327	629	0.54019	912	0.16698	6.76e-118
TCP9	MA1285.2	C_TCP22	7955	0.45158	650	0.57468	912	0.18974	2.84e-126
TCX2	MA1162.1	C_TSO1	29109	0.11956	260	0.34461	634	-0.40056	4.97e-182
TCX3	MA1682.1	C_TCX3	29489	0.12116	275	0.3438	664	-0.38744	2.67e-187
TCX3	MA1682.2	C_TCX3	25855	0.12671	265	0.35052	630	-0.38116	1.93e-176
TCX6	MA1380.1	C_TSO1	35667	0.11463	278	0.33743	702	-0.40268	2.32e-192
TDA9	MA0431.1	C_TDA9	11924	0.37231	644	0.48628	879	0.16028	5.57e-128
TDA9	MA0431.2	C_TDA9	12297	0.41662	828	0.52556	1144	0.2012	8.79e-136
TEF	MA0843.1	C_HLF	5647	0.22957	221	0.49653	433	-0.37695	6.41e-145
TEF	MA0843.2	C_DBP	5640	0.22425	207	0.49099	425	-0.37135	9.42e-142
TfAP-2	MA2287.1	C_TfAP-2	11808	0.47692	1067	0.6157	1582	0.17042	6.94e-128
TFAP2A	MA0003.1	C_TFAP2A	24635	0.46241	2010	0.59348	2874	0.18246	1.74e-146
TFAP2A	MA0003.2	C_TFAP2C	22133	0.40445	1455	0.51193	1868	0.17981	8.13e-142
TFAP2A	MA0003.4	C_TFAP2A	20383	0.41396	1368	0.52743	1900	0.17185	2.45e-138
TFAP2A	MA0003.5	C_TFAP2C	20597	0.42799	1495	0.54265	2092	0.1872	4.7e-142
TFAP2A	MA0810.1	C_TFAP2A	15847	0.46517	1351	0.59157	1882	0.17454	4.41e-134
TFAP2A	MA0810.2	C_TFAP2C	20018	0.48054	1835	0.61377	2595	0.18412	2.26e-145
TFAP2A	MA0872.1	C_TFAP2C	11760	0.46183	948	0.60376	1382	0.16245	2.02e-128
TFAP2B	MA0811.1	C_TFAP2A	12655	0.43514	984	0.55571	1344	0.18317	1.44e-130
TFAP2B	MA0811.2	C_TFAP2C	17050	0.45142	1398	0.57756	1947	0.17979	2.42e-137
TFAP2B	MA0812.2	C_TFAP2C	13054	0.47035	1150	0.60711	1701	0.16747	1.95e-130
TFAP2B	MA0813.1	C_TFAP2C	12722	0.45879	1024	0.59966	1496	0.16354	1.2e-126
TFAP2C	MA0524.1	C_TFAP2C	27739	0.40856	1851	0.51718	2403	0.16926	1.79e-139
TFAP2C	MA0524.2	C_TFAP2A	12259	0.42853	927	0.54658	1252	0.18387	9.14e-131
TFAP2C	MA0524.3	C_TFAP2C	17140	0.45331	1413	0.57909	1947	0.18083	2.48e-135
TFAP2C	MA0814.2	C_TFAP2A	21665	0.47207	1923	0.60323	2768	0.18019	9.25e-146
TFAP2C	MA0814.3	C_TFAP2C	21938	0.4503	1760	0.57424	2518	0.17962	3.79e-144
TFAP2C	MA0815.1	C_TFAP2C	11036	0.46868	916	0.61496	1360	0.15803	8.06e-120
TFAP2E	MA1569.1	C_TFAP2A	11381	0.45251	933	0.58743	1373	0.16581	3.95e-128
TFAP2E	MA1569.2	C_TFAP2C	14955	0.48378	1381	0.63186	2062	0.1623	9.86e-129
THAP1	MA0597.2	C_THAP1	26644	0.41158	1936	0.51179	2386	0.19534	1.31e-152
THAP1	MA0597.3	C_THAP1	24031	0.38334	1506	0.48703	1889	0.17688	2.15e-142
Tlx	MA1924.1	C_Uncx-b	28634	0.11663	208	0.33039	446	-0.37769	3.04e-184
TSO1	MA1161.1	C_TSO1	34752	0.11626	277	0.34099	697	-0.40541	1.38e-191
Ubx	MA0094.1	C_Ubx	189097	0.18488	3838	0.38528	6559	-0.24085	1.01e-193
Uncx-b	MA1925.1	C_Uncx-b	29736	0.1094	182	0.32435	418	-0.39403	2.77e-187
usp	MA0016.1	C_usp	10609	0.39829	695	0.53242	1034	0.15074	1.18e-118
vfl	MA1462.2	C_vfl	5025	0.32336	180	0.44341	308	0.14973	6.14e-100
VIT_15s0048g01150	MA2364.1	C_ARALYDRAFT_493022	12157	0.43811	956	0.55305	1302	0.20779	3.59e-138
wor	MA2292.1	C_sna	16643	0.37058	926	0.48354	1250	0.17359	1.65e-136
Xrp1	MA2294.1	C_Xrp1	6529	0.25056	261	0.50505	519	-0.32143	3.59e-146
YGR067C	MA0425.2	C_cre-1	67526	0.41728	4789	0.53522	6479	0.17305	3.18e-165
YPR022C	MA0436.1	C_cre-1	8891	0.49064	826	0.64418	1259	0.16065	7.15e-118
YPR022C	MA0436.2	C_cre-1	67526	0.41728	4789	0.53522	6479	0.17305	3.18e-165
ZBTB24	MA2330.1	C_ZBTB24	29079	0.40328	1852	0.50947	2457	0.20437	6.49e-161
ZBTB7C	MA0695.2	C_ZBTB7B	5628	0.3855	279	0.50343	417	0.17483	2.18e-117
ZEB1	MA0103.2	C_ZEB1	15594	0.37078	748	0.46462	1075	0.2338	2.16e-146
ZEB1	MA0103.3	C_ASCL1	20470	0.38234	1150	0.48594	1555	0.21504	1.43e-151
ZEB1	MA0103.4	C_FIGLA	47236	0.3578	2387	0.46889	3363	0.17244	2.49e-152
Zfx	MA0146.1	C_Zfx	27325	0.55345	3364	0.70705	4724	0.18629	1.69e-151
Zfx	MA0146.2	C_Zfx	27354	0.55312	3364	0.70688	4728	0.18608	7.35e-152
Zfx	MA0146.3	C_Zfx	22362	0.54872	2728	0.70249	3794	0.17776	1.07e-137
ZHD1	MA1329.2	C_ZHD1	15893	0.12836	135	0.34016	292	-0.35281	1.92e-163
ZHD1	MA1329.3	C_ZHD1	12433	0.13695	128	0.34702	243	-0.33011	3.52e-155
ZHD14	MA2369.1	C_ZHD14	7657	0.13102	76	0.34895	168	-0.36953	1.37e-152
ZHD3	MA1213.2	C_HAT5	12274	0.12976	130	0.33332	235	-0.32996	9.13e-152
ZHD3	MA1213.3	C_HAT5	9267	0.15108	141	0.35399	247	-0.3041	1.58e-147
ZHD6	MA1330.1	C_ATHB-23	15593	0.13317	168	0.34424	288	-0.34242	2.63e-164
ZHD6	MA1330.2	C_ZHD6	13740	0.13663	145	0.34811	270	-0.33304	2.4e-163
ZHD9	MA1328.1	C_ATHB-23	18053	0.12413	169	0.33357	309	-0.35155	2.54e-164
ZIM3	MA1709.1	C_ZIM3	34365	0.17358	554	0.37312	1046	-0.23809	2.31e-168
ZIPIC	MA2322.1	C_ZIPIC	29942	0.39044	1942	0.49374	2408	0.17506	2e-148
ZKSCAN3	MA1973.1	C_ZKSCAN3	12782	0.42416	931	0.51801	1135	0.2087	1.04e-139
ZKSCAN3	MA1973.2	C_ZKSCAN3	12559	0.42563	914	0.52088	1125	0.19925	1.07e-134
Zm00001d005692	MA1824.1	C_ATHB-40	14868	0.13884	185	0.34441	337	-0.32081	8.75e-163
Zm00001d015407	MA1830.1	C_Zm00001d015407	28309	0.12285	250	0.3358	498	-0.36841	1.11e-176
Zm00001d015407	MA1830.2	C_Zm00001d015407	22879	0.13422	230	0.34569	460	-0.34372	2.95e-169
Zm00001d027846	MA1823.1	C_Zm00001d027846	66666	0.15043	842	0.35449	1680	-0.2848	8.17e-183
Zm00001d027846	MA1823.2	C_Zm00001d027846	45109	0.15714	615	0.36356	1209	-0.27847	1.36e-175
Zm00001d038683	MA1828.1	C_Zm00001d038683	9348	0.36322	499	0.46245	661	0.19993	1.25e-126
Zm00001d038683	MA1828.2	C_Zm00001d038683	10276	0.35282	533	0.45557	702	0.18271	1.42e-125
ZNF213	MA2121.1	C_ZNF213	35905	0.46156	3181	0.59417	4340	0.17021	8.92e-152
ZNF320	MA1976.1	C_ZNF320	34546	0.45149	2710	0.57285	3765	0.19653	2.07e-156
ZNF320	MA1976.2	C_ZNF320	33669	0.44312	2499	0.5637	3550	0.20127	3.06e-158
ZNF35	MA2333.1	C_ZNF35	8234	0.14914	123	0.36321	218	-0.32818	4.74e-153
ZNF354A	MA1978.1	C_ZNF354A	43954	0.12219	372	0.32933	732	-0.34542	1.99e-181
ZNF354A	MA1978.2	C_ZNF354A	42426	0.12357	357	0.33031	729	-0.34258	7.91e-186
ZNF384	MA1125.1	C_ZNF384	40512	0.13058	406	0.33995	887	-0.32988	2.32e-186
ZNF384	MA1125.2	C_ZNF384	37643	0.13195	372	0.34016	860	-0.32349	1.19e-178
ZNF454	MA1712.2	C_ZNF454	31818	0.48816	2899	0.64551	4336	0.14805	1.03e-142
ZNF524	MA2096.1	C_ZNF524	7007	0.39808	389	0.52321	604	0.15281	4.35e-114
ZNF558	MA2335.1	C_ZNF558	34820	0.13755	335	0.34042	659	-0.31031	4.73e-181
ZNF574	MA1982.1	C_ZNF574	15152	0.4811	1477	0.61968	2044	0.16515	1.59e-130
ZNF574	MA1982.2	C_ZNF574	14901	0.47936	1440	0.61927	1994	0.1611	8.66e-131
ZNF682	MA1599.1	C_ZNF682	18514	0.4918	1924	0.62449	2582	0.17175	1.11e-134
ZNF682	MA1599.2	C_ZNF682	19332	0.51174	2083	0.64285	2783	0.18182	1.91e-145
ZNF692	MA1986.1	C_ZNF692	17019	0.44929	1352	0.5601	1810	0.21351	5.14e-145
ZNF692	MA1986.2	C_ZNF692	14204	0.44241	1045	0.54249	1362	0.22141	1.01e-143
ZNF816	MA1719.1	C_ZNF816	18441	0.38861	1125	0.50178	1459	0.15611	6.12e-136
ZNF816	MA1719.2	C_ZNF816	18440	0.38616	1083	0.49689	1446	0.16924	6.15e-138
ztf-6	MA2187.1	C_ztf-6	26773	0.18222	502	0.40055	1030	-0.27597	1.36e-168
KLF5	MA0599.1	C_KLF5	62881	0.61576	10129	0.803	14405	0.12913	2.56641e-147
