## Supplemental Table1-9 for "Rewiring of 3D chromatin topology orchestrates transcriptional reprogramming in muscle fiber-type specification and transformation": Table S9. Sequence of oligos used in this study.xlsx

### Sheet: sequence for oligos
Table S9. Sequences of oligos used in the study.
Primers for qRT-PCR
name	Forward Sequence (5'-3')	Reverse Sequence(5'-3')
pig-MYH4 (MyHC IIb）	CCATCAGAGGCCAGGATGAC	CGATGCCCTCAGCTCTTCAA
pig-MYH7 (MyHC I)	GAGGAAGAGTGAGCGTCGCAT	ACCTTCAGCTGTAGCTTGTCCA
mouse-MYH4 (MyHC IIb)	CCTGGCCAAGTTCCGTAAGA	TCTCCTGTCACCTCTCAACAG
mouse-MYH7 (MyHC I)	TACCCTCAGGTAGGAGTGGGA	CCCACATTCCTACGGCACA
mouse-STARD7	CGCTCTCCGGTGTTTTCGTA	CCTGCTGGGGACTTTGGTTC
pig-STARD7	AGGAGGAGTTGCAGAGATCCA	ATCACCATCTCCCATGGTTGC
pig-ACTB	CCACGAGACCACCTTCAACTC	TGATCTCCTTCTGCATCCTGT
mouse-ACTB	TGAGCTGCGTTTTACACCCT	GCCTTCACCGTTCCAGTTTT
pig-KLF2	GGCACCGACGACGACCTCAACA	CCGTAGCAACTCCGACACCAAGC
pig-KLF3	TTGACCCAGTCCCTGTCAAG	ATGACGCCGTACTTGTTGGG
pig-KLF4	GTTCTCATCTCAAGGCACACC	TCGCACTTCTGGCACTGG
pig-KLF5	GTGCCTCAGTCGTAGACCAG	GGTTCGGTCTTGATGTGGGT
pig-KLF6	GAGCGAACCCTGCTATGTGT	CGTCCGAGTTCAGGCTGTTG
pig-KLF7	GACGTTGAAACTGGTGGC	CCTTGTTCGCTGTCGCTC
pig-KLF8	CAGCAAACATCCCTACCG	GGCTTTCAGGCCACTCATC
pig-KLF9	CGAATCTGGGTCGAGTCCTT	GGGCTTTGAGATGGGAGGAT
pig-KLF10	TGTAACCACCGATCCTGC	TGCCACTGTGTCCCTCTC
pig-KLF11	TGACCTCCACCGACGACA	TCAGCAAAGCGGCTAACA
pig-KLF12	GTCGGTGCCTGTCGTCTA	GGTCCATTTGTGCTTTGC
pig-KLF13	CGGGCTGTGAGAAAGTTT	TGTGTGCGTGCGGTAGTG
pig-KLF14	TGGCTCGACTGCGACAAG	CGCTCCGGGAGAACTGCT
pig-KLF15	CTGCTTCCCCGAGTTTCC	AGTCCTTGCCGTGGCTTT
pig-KLF16	GCCGGCCTCGTCTTCTTC	AGGGGCGCTCACCTGTGT
Primers for 3C-qPCR
name	Forward Sequence (5'-3')	Reverse Sequence(5'-3')
R1	TTTTGCTCTGCGAGCGAGACT	TCTGTGTTTAAGGCTCCGTGTC
R2	CTCTCCCTGCTGGCCAATC	GCTATGGAAGTGAGGGCTCC
R3	CGAGCGAGACTTCGCCT	ACAGTGTTCTATCAGTTCCTCTG
S1	CAAGCGCAGAGGGTACAGG	CGTTTTCATCTGCAGGAGCC
S2	CAAGCGCAGAGGGTACAGG	CATAGACCTTGGGAGCCTGC
ACTB (negative control)	TGGTCTCTCCACCAAACACG	AATTCAGCTTGTCACGGCCT
TE	CGTCAAGGCTTTTGGCATCC	CCTCTATGAACCCTCGACGC
Primers for ChIP-qPCR
name	Forward Sequence (5'-3')	Reverse Sequence(5'-3')
SE-MYH1/4	ACGTCTAGGTACACTCGGCT	GGCCCCCTTCTTTAGGACAC

### Sheet: sequence for siRNA
Table S9. Sequences of oligos used in the study.
Primers for siRNA
name	Forward Sequence (5'-3')	Reverse Sequence(5'-3')
STARD7	GUUGCAGAGAUCCAUUGAUTT	AUCAAUGGAUCUCUGCAACTT
NC	UUCUCCGAACGUGUCACGUTT	ACGUGACACGUUCGGAGAATT

### Sheet: sequence of sgRNA
Table S9. Sequences of oligos used in the study.
Primers for qRT-PCR
name	Top Sequence (5'-3')	Bottom Sequence(5'-3')
SE-STARD7-sgRNA-UP	CACCGAGGCTGGTGGGTGAGGATA	AAACTATCCTCACCCACCAGCCTC
SE-STARD7-sgRNA-DOWN	CACCGGTTCCTCAGATATTTCTAG	AAACCTAGAAATATCTGAGGAACC
TE-STARD7-sgRNA-UP	CACCGACCCTGGTGAGGCAGCCGC	AAACGCGGCTGCCTCACCAGGGTC
TE-STARD7-sgRNA-DOWN	CACCGTGGGGTCCCAGAAATGCCT	AAACAGGCATTTCTGGGACCCCAC
